# Programming CRISPRi-dCas9 to control the lifecycle of bacteriophage T7

**DOI:** 10.1101/2024.05.15.594216

**Authors:** Tobias Bergmiller

**Affiliations:** University of Exeter, Biosciences, Stocker Road, EX4 4QD Exeter, United Kingdom

## Abstract

CRISPR interference (CRISPRi) based on catalytically dead Cas9 nuclease of *Streptococcus pyogenes* is a programmable and highly flexible tool to interrogate gene function and essentiality in bacteria due to its ability to block transcription elongation at nearly any desired DNA target. Here, I assess how CRISPRi-dCas9 can be programmed to control the life cycle and infectivity of *Escherichia coli* bacteriophage T7, a highly virulent and obligatory lytic phage, by blocking critical host-dependent promoters that are required for host cell entry and life cycle execution. Using fluorescent reporters demonstrates that the efficacy of CRISPRi-dCas9 towards *E. coli* RNAP promoters depends on target promoter strength, and that the phage’s own T7 RNAP can be downregulated very efficiently. Effects on the time to lysis were partially dictated by the chronological order of phage DNA and dCas9 target appearance in the cell, suggesting an accessory role of *E. coli* RNAP during the early stages of T7 genome ejection. The stringency of the CRISPRi-dCas9 approach was greatly improved when using multiplex sgRNAs to target multiple phage regions simultaneously, resulting in a 25% increase in the time to lysis and up to 8-fold reduction in plaque size. Overall, this work expands CRISPRi-dCas9 as a flexible tool to non-invasively manipulate and probe the lifecycle and infectivity of otherwise native T7 phage.
