## Supplementary material for "Programming CRISPRi-dCas9 to control the lifecycle of bacteriophage T7": INTS big colony growth rate.xlsx

### Sheet: Sheet2
min	11	12	13	21	22	23
0	0.0123333	0.0153333	0.0163333	0.0183333	0.0203333	0.0213333
5	0.018	0.025	0.026	0.021	0.023	0.024
10	0.0193333	0.0243333	0.0263333	0.0233333	0.0243333	0.0243333
15	0.019	0.023	0.026	0.022	0.025	0.023
20	0.019	0.022	0.026	0.024	0.026	0.023
25	0.019	0.021	0.025	0.025	0.026	0.023
30	0.02	0.021	0.024	0.025	0.025	0.023
35	0.02	0.02	0.023	0.025	0.024	0.024
40	0.019	0.019	0.021	0.023	0.023	0.022
45	0.019	0.019	0.02	0.022	0.022	0.022
50	0.02	0.019	0.019	0.022	0.022	0.023
55	0.021	0.019	0.019	0.022	0.022	0.022
60	0.022	0.019	0.02	0.021	0.023	0.023
65	0.022	0.019	0.02	0.021	0.022	0.023
70	0.023	0.021	0.02	0.022	0.024	0.024
75	0.0243333	0.0223333	0.0213333	0.0233333	0.0243333	0.0253333
80	0.026	0.022	0.022	0.023	0.024	0.025
85	0.026	0.023	0.023	0.024	0.026	0.026
90	0.0283333	0.0243333	0.0243333	0.0253333	0.0273333	0.0273333
95	0.031	0.025	0.025	0.026	0.028	0.029
100	0.0336667	0.0266667	0.0266667	0.0276667	0.0296667	0.0306667
105	0.037	0.028	0.028	0.03	0.031	0.032
110	0.04	0.03	0.03	0.031	0.032	0.033
115	0.042	0.03	0.032	0.033	0.035	0.036
120	0.046	0.033	0.034	0.035	0.037	0.038
125	0.0496667	0.0346667	0.0366667	0.0366667	0.0386667	0.0396667
130	0.052	0.037	0.039	0.039	0.042	0.044
135	0.0603333	0.0413333	0.0413333	0.0413333	0.0443333	0.0463333
140	0.0636667	0.0436667	0.0446667	0.0446667	0.0456667	0.0476667
145	0.072	0.047	0.048	0.048	0.05	0.051
150	0.077	0.05	0.053	0.052	0.054	0.057
155	0.083	0.053	0.058	0.056	0.058	0.06
160	0.0906667	0.0576667	0.0616667	0.0606667	0.0626667	0.0646667
165	0.0996667	0.0616667	0.0676667	0.0656667	0.0676667	0.0726667
170	0.116	0.068	0.075	0.07	0.076	0.076
175	0.124	0.075	0.084	0.077	0.082	0.086
180	0.131333	0.0833333	0.0933333	0.0843333	0.0913333	0.0963333
185	0.142333	0.0963333	0.101333	0.0943333	0.103333	0.106333
190	0.155667	0.106667	0.114667	0.103667	0.114667	0.115667
195	0.164	0.12	0.127	0.12	0.131	0.128
200	0.169	0.129	0.14	0.132	0.148	0.141
205	0.177333	0.145333	0.154333	0.148333	0.160333	0.154333
210	0.188333	0.162333	0.170333	0.168333	0.171333	0.170333
215	0.205	0.175	0.185	0.185	0.189	0.188
220	0.217	0.193	0.201	0.202	0.2	0.203
225	0.235333	0.211333	0.218333	0.223333	0.214333	0.222333
230	0.252	0.227	0.237	0.242	0.231	0.242
235	0.272	0.245	0.259	0.267	0.25	0.26
240	0.288	0.264	0.279	0.284	0.261	0.278
245	0.299	0.276	0.294	0.302	0.276	0.292
250	0.318333	0.292333	0.310333	0.318333	0.292333	0.307333
255	0.331	0.306	0.328	0.331	0.307	0.323
260	0.347	0.318	0.345	0.343	0.321	0.338
265	0.36	0.334	0.359	0.356	0.336	0.351
270	0.376333	0.348333	0.374333	0.366333	0.348333	0.368333
275	0.39	0.362	0.394	0.373	0.366	0.379
280	0.404	0.376	0.411	0.381	0.38	0.39
285	0.413667	0.387667	0.423667	0.384667	0.398667	0.394667
290	0.431	0.404	0.44	0.388	0.417	0.405
295	0.445	0.421	0.452	0.388	0.432	0.408
300	0.463	0.442	0.475	0.4	0.448	0.417
305	0.480333	0.463333	0.490333	0.405333	0.458333	0.425333
310	0.499	0.481	0.512	0.411	0.467	0.435
315	0.51	0.502	0.527	0.416	0.474	0.449
320	0.526	0.519	0.541	0.425	0.476	0.463
325	0.541333	0.535333	0.555333	0.435333	0.478333	0.475333
330	0.558	0.548	0.561	0.444	0.477	0.485
335	0.576	0.566	0.569	0.457	0.482	0.499
340	0.592	0.578	0.564	0.47	0.484	0.508
345	0.602	0.594	0.57	0.479	0.488	0.514
350	0.611	0.602	0.563	0.485	0.488	0.518
355	0.629	0.609	0.559	0.488	0.49	0.522
360	0.625333	0.607333	0.542333	0.482333	0.479333	0.521333
365	0.642	0.613	0.547	0.491	0.491	0.529
370	0.657	0.61	0.547	0.5	0.5	0.537
375	0.67	0.615	0.552	0.506	0.511	0.541
380	0.687	0.613	0.551	0.513	0.519	0.545
385	0.697	0.614	0.551	0.513	0.527	0.551
390	0.705	0.613	0.549	0.509	0.532	0.558
395	0.706	0.608	0.547	0.505	0.533	0.557
400	0.720667	0.609667	0.550667	0.512667	0.544667	0.564667
405	0.726333	0.610333	0.551333	0.510333	0.544333	0.567333
410	0.738667	0.610667	0.552667	0.512667	0.555667	0.574667
415	0.73	0.6	0.539	0.496	0.54	0.569
420	0.748333	0.610333	0.547333	0.515333	0.562333	0.580333
425	0.739	0.599	0.534	0.503	0.547	0.576
430	0.756	0.606	0.532	0.512	0.563	0.587
435	0.755	0.61	0.525	0.506	0.563	0.586
440	0.764	0.615	0.521	0.508	0.563	0.59
445	0.769333	0.618333	0.520333	0.510333	0.559333	0.586333
450	0.769667	0.617667	0.517667	0.504667	0.546667	0.576667
455	0.785	0.63	0.519	0.509	0.554	0.582
460	0.781667	0.631667	0.521667	0.503667	0.533667	0.567667
465	0.779	0.63	0.526	0.494	0.517	0.552
470	0.78	0.635	0.526	0.491	0.509	0.542
475	0.792	0.644	0.529	0.492	0.512	0.546
480	0.792	0.645	0.533	0.488	0.501	0.532
485	0.797333	0.647333	0.533333	0.483333	0.488333	0.519333
490	0.801333	0.648333	0.533333	0.476333	0.480333	0.515333
495	0.809	0.652	0.531	0.474	0.478	0.509
500	0.814333	0.652333	0.527333	0.470333	0.474333	0.503333
505	0.799	0.641	0.52	0.457	0.46	0.482
510	0.814	0.644	0.519	0.46	0.463	0.481
515	0.799	0.636	0.512	0.453	0.453	0.47
520	0.804	0.632	0.507	0.452	0.447	0.466
525	0.813	0.63	0.502	0.454	0.446	0.462
530	0.794	0.614	0.499	0.448	0.437	0.45
535	0.763	0.594	0.494	0.441	0.426	0.44
540	0.782333	0.603333	0.498333	0.445333	0.431333	0.444333
545	0.764	0.593	0.495	0.441	0.423	0.436
550	0.805	0.613	0.497	0.451	0.437	0.445
555	0.742	0.581	0.492	0.44	0.421	0.428
560	0.729	0.579	0.492	0.436	0.416	0.427
565	0.697	0.564	0.486	0.429	0.414	0.421
570	0.707667	0.571667	0.490667	0.434667	0.413667	0.422667
575	0.717	0.579	0.491	0.44	0.417	0.423
580	0.652333	0.544333	0.483333	0.428333	0.405333	0.411333
585	0.679	0.563	0.491	0.434	0.409	0.416
590	0.653	0.548	0.484	0.429	0.408	0.409
595	0.64	0.543	0.483	0.426	0.406	0.405
600	0.597333	0.516333	0.478333	0.419333	0.397333	0.401333
605	0.600333	0.518333	0.480333	0.418333	0.397333	0.399333
610	0.575	0.501	0.474	0.417	0.395	0.402
615	0.563333	0.490333	0.470333	0.414333	0.395333	0.398333
620	0.592333	0.510333	0.479333	0.424333	0.404333	0.404333
625	0.560333	0.483333	0.473333	0.415333	0.394333	0.395333
630	0.54	0.465	0.47	0.411	0.394	0.39
635	0.534333	0.458333	0.468333	0.408333	0.389333	0.392333
640	0.52	0.452	0.464	0.406	0.39	0.39
645	0.515667	0.446667	0.462667	0.405667	0.386667	0.388667
650	0.508	0.436	0.457	0.403	0.384	0.385
655	0.507333	0.433333	0.454333	0.403333	0.383333	0.387333
660	0.511	0.434	0.458	0.403	0.383	0.385
665	0.504333	0.428333	0.457333	0.400333	0.380333	0.382333
670	0.5	0.424	0.456	0.397	0.378	0.382
675	0.503667	0.424667	0.455667	0.395667	0.377667	0.379667
680	0.496	0.415	0.447	0.389	0.376	0.378
685	0.514333	0.424333	0.454333	0.394333	0.374333	0.375333
690	0.498333	0.414333	0.444333	0.384333	0.371333	0.371333
695	0.501	0.411	0.44	0.384	0.37	0.37
700	0.506333	0.409333	0.440333	0.382333	0.367333	0.369333
705	0.508	0.408	0.436	0.379	0.365	0.366
710	0.521333	0.416333	0.443333	0.386333	0.365333	0.367333
715	0.508	0.402	0.431	0.372	0.363	0.364
720	0.506	0.4	0.429	0.372	0.36	0.36
725	0.508333	0.399333	0.426333	0.369333	0.358333	0.358333
730	0.520333	0.405333	0.436333	0.372333	0.358333	0.358333
735	0.511	0.396	0.423	0.364	0.355	0.355
740	0.508667	0.392667	0.422667	0.360667	0.352667	0.354667
745	0.519333	0.400333	0.428333	0.366333	0.353333	0.354333
750	0.513333	0.394333	0.424333	0.363333	0.350333	0.351333
755	0.512333	0.396333	0.424333	0.360333	0.351333	0.350333
760	0.510333	0.393333	0.424333	0.362333	0.349333	0.346333
765	0.5	0.388	0.412	0.355	0.347	0.347
770	0.509333	0.394333	0.421333	0.356333	0.346333	0.348333
775	0.495	0.385	0.409	0.346	0.344	0.345
780	0.501333	0.390333	0.419333	0.351333	0.344333	0.343333
785	0.492667	0.386667	0.411667	0.347667	0.345667	0.340667
790	0.488	0.38	0.402	0.344	0.342	0.342
795	0.488333	0.383333	0.404333	0.345333	0.342333	0.339333
800	0.490333	0.382333	0.411333	0.344333	0.343333	0.337333
805	0.483	0.38	0.404	0.34	0.339	0.338
810	0.488	0.379	0.41	0.341	0.342	0.336
815	0.476333	0.375333	0.393333	0.334333	0.338333	0.334333
820	0.475333	0.373333	0.392333	0.332333	0.340333	0.335333
825	0.476333	0.373333	0.390333	0.332333	0.337333	0.332333
830	0.474	0.371	0.384	0.331	0.336	0.335
835	0.478	0.378	0.398	0.333	0.335	0.335
840	0.478	0.377	0.395	0.332	0.336	0.331
845	0.474333	0.378333	0.392333	0.330333	0.336333	0.331333
850	0.472667	0.376667	0.394667	0.327667	0.334667	0.329667
855	0.472333	0.376333	0.396333	0.326333	0.333333	0.327333
860	0.47	0.377	0.394	0.324	0.332	0.324
865	0.467	0.373	0.381	0.32	0.329	0.321
870	0.469333	0.377333	0.389333	0.320333	0.328333	0.323333
875	0.470333	0.376333	0.390333	0.319333	0.327333	0.322333
880	0.468333	0.374333	0.386333	0.318333	0.326333	0.319333
885	0.467333	0.373333	0.383333	0.315333	0.323333	0.319333
890	0.463	0.364	0.37	0.312	0.323	0.318
895	0.462	0.363	0.369	0.311	0.323	0.315
900	0.463333	0.368333	0.373333	0.312333	0.322333	0.315333
905	0.457333	0.360333	0.363333	0.310333	0.322333	0.313333
910	0.458333	0.364333	0.371333	0.310333	0.320333	0.312333
915	0.456333	0.363333	0.369333	0.310333	0.319333	0.312333
920	0.455333	0.360333	0.365333	0.310333	0.318333	0.310333
925	0.452333	0.362333	0.366333	0.308333	0.316333	0.311333
930	0.451	0.357	0.359	0.306	0.315	0.31
935	0.449	0.354	0.354	0.305	0.315	0.308
940	0.447667	0.356667	0.353667	0.305667	0.312667	0.307667
945	0.446333	0.358333	0.360333	0.303333	0.314333	0.305333
950	0.444	0.356	0.356	0.303	0.312	0.302
955	0.445	0.351	0.349	0.303	0.309	0.302
960	0.444	0.351	0.35	0.304	0.309	0.301
965	0.444	0.352	0.351	0.302	0.308	0.302
970	0.442333	0.346333	0.343333	0.300333	0.308333	0.301333
975	0.440667	0.350667	0.348667	0.300667	0.306667	0.300667
980	0.44	0.345	0.343	0.298	0.308	0.299
985	0.437333	0.348333	0.344333	0.297333	0.305333	0.297333
990	0.444	0.345	0.339	0.299	0.304	0.3
995	0.440333	0.347333	0.342333	0.297333	0.304333	0.300333
