## Supplementary material for "Programming CRISPRi-dCas9 to control the lifecycle of bacteriophage T7": INTS small colonygrowth rate.xlsx

### Sheet: Sheet2
min	11	12	13	21	22	23
0	0.011	0.01	0.007	0.009	0.019	0.011
5	0.0115	0.0115	0.0085	0.0105	0.0215	0.0115
10	0.01375	0.01075	0.00875	0.01075	0.02275	0.01175
15	0.0139167	0.0109167	0.00891667	0.0109167	0.0229167	0.0119167
20	0.0135833	0.0105833	0.00858333	0.0105833	0.0235833	0.0115833
25	0.0140833	0.0120833	0.00908333	0.0520833	0.0230833	0.0110833
30	0.0151667	0.0131667	0.0101667	0.0121667	0.0251667	0.0131667
35	0.0159167	0.0139167	0.0109167	0.0139167	0.0269167	0.0139167
40	0.0179167	0.0159167	0.0129167	0.0149167	0.0279167	0.0179167
45	0.0196667	0.0186667	0.0136667	0.0166667	0.0346667	0.0216667
50	0.0226667	0.0196667	0.0166667	0.0206667	0.0326667	0.0246667
55	0.02475	0.02175	0.01875	0.02375	0.03675	0.02975
60	0.0269167	0.0239167	0.0219167	0.0259167	0.0399167	0.0339167
65	0.0305833	0.0275833	0.0245833	0.0305833	0.0445833	0.0385833
70	0.0329167	0.0319167	0.0289167	0.0339167	0.0509167	0.0439167
75	0.0360833	0.0360833	0.0320833	0.0400833	0.0540833	0.0510833
80	0.0419167	0.0389167	0.0359167	0.0459167	0.0599167	0.0559167
85	0.046	0.045	0.043	0.05	0.067	0.062
90	0.0508333	0.0498333	0.0498333	0.0578333	0.0728333	0.0678333
95	0.0561667	0.0571667	0.0591667	0.0651667	0.0801667	0.0761667
100	0.06075	0.06075	0.06575	0.07075	0.08675	0.08075
105	0.0665	0.0635	0.0685	0.0795	0.0915	0.0875
110	0.073	0.071	0.071	0.086	0.095	0.093
115	0.0819167	0.0779167	0.0789167	0.0869167	0.0979167	0.0979167
120	0.08975	0.08575	0.08475	0.09175	0.10375	0.10675
125	0.09675	0.09475	0.08975	0.10475	0.11875	0.12375
130	0.101917	0.101917	0.0979167	0.125917	0.142917	0.143917
135	0.106833	0.109833	0.0978333	0.137833	0.152833	0.152833
140	0.10575	0.11375	0.10275	0.14075	0.15375	0.15275
145	0.10975	0.11575	0.10075	0.13575	0.14975	0.14775
150	0.107417	0.112417	0.0984167	0.134417	0.145417	0.144417
155	0.100833	0.108833	0.0948333	0.129833	0.138833	0.138833
160	0.09675	0.10275	0.08775	0.11875	0.12875	0.12375
165	0.0888333	0.0948333	0.0828333	0.110833	0.120833	0.115833
170	0.07775	0.08475	0.07375	0.10175	0.11275	0.10175
175	0.07	0.075	0.065	0.095	0.103	0.096
180	0.06175	0.06675	0.05575	0.08775	0.09575	0.08875
185	0.0538333	0.0598333	0.0498333	0.0798333	0.0878333	0.0798333
190	0.0486667	0.0546667	0.0426667	0.0726667	0.0806667	0.0716667
195	0.0448333	0.0488333	0.0378333	0.0688333	0.0768333	0.0668333
200	0.04175	0.04675	0.03475	0.06275	0.07175	0.06175
205	0.03775	0.04275	0.03475	0.05675	0.06575	0.05675
210	0.03575	0.03875	0.03175	0.05075	0.05975	0.04975
215	0.0336667	0.0356667	0.0296667	0.0466667	0.0556667	0.0446667
220	0.0328333	0.0348333	0.0288333	0.0438333	0.0528333	0.0408333
225	0.03275	0.03475	0.02875	0.03975	0.04875	0.03875
230	0.0328333	0.0328333	0.0288333	0.0378333	0.0458333	0.0368333
235	0.03275	0.03475	0.02875	0.03675	0.04475	0.03575
240	0.03275	0.03375	0.02975	0.03575	0.04475	0.03575
245	0.03475	0.03475	0.03175	0.03575	0.04475	0.03675
250	0.03575	0.03575	0.03275	0.03575	0.04575	0.03675
255	0.03575	0.03675	0.03275	0.03675	0.04675	0.03675
260	0.03675	0.03675	0.03375	0.03675	0.04675	0.03875
265	0.03675	0.03775	0.03475	0.03775	0.04875	0.04075
270	0.03875	0.03875	0.03675	0.03975	0.04975	0.04175
275	0.0393333	0.0403333	0.0363333	0.0413333	0.0503333	0.0423333
280	0.04075	0.04175	0.03775	0.04175	0.05275	0.04475
285	0.0426667	0.0446667	0.0396667	0.0436667	0.0536667	0.0456667
290	0.04375	0.04475	0.04075	0.04475	0.05475	0.04675
295	0.0448333	0.0478333	0.0428333	0.0458333	0.0558333	0.0468333
300	0.0478333	0.0488333	0.0448333	0.0488333	0.0588333	0.0478333
305	0.0486667	0.0516667	0.0466667	0.0496667	0.0606667	0.0516667
310	0.0509167	0.0539167	0.0489167	0.0529167	0.0629167	0.0519167
315	0.0528333	0.0568333	0.0508333	0.0548333	0.0628333	0.0548333
320	0.05675	0.05875	0.05375	0.05675	0.06475	0.05575
325	0.0586667	0.0606667	0.0566667	0.0576667	0.0666667	0.0586667
330	0.0606667	0.0626667	0.0596667	0.0596667	0.0686667	0.0606667
335	0.06275	0.06575	0.06175	0.06075	0.07075	0.06075
340	0.0656667	0.0696667	0.0646667	0.0616667	0.0736667	0.0626667
345	0.0696667	0.0746667	0.0686667	0.0626667	0.0736667	0.0636667
350	0.0725833	0.0785833	0.0725833	0.0645833	0.0755833	0.0665833
355	0.0766667	0.0816667	0.0766667	0.0646667	0.0766667	0.0646667
360	0.08075	0.08475	0.07975	0.06675	0.07675	0.06575
365	0.08575	0.08875	0.08275	0.06675	0.07875	0.06675
370	0.09075	0.09375	0.08775	0.06775	0.07875	0.06775
375	0.0946667	0.0986667	0.0916667	0.0666667	0.0816667	0.0696667
380	0.09875	0.10475	0.09675	0.06975	0.08175	0.07175
385	0.10375	0.10675	0.10075	0.07175	0.08175	0.07275
390	0.109833	0.113833	0.107833	0.0728333	0.0838333	0.0748333
395	0.115667	0.120667	0.113667	0.0736667	0.0846667	0.0756667
400	0.121667	0.123667	0.117667	0.0756667	0.0876667	0.0776667
405	0.12775	0.13075	0.12475	0.07675	0.08975	0.08075
410	0.132833	0.136833	0.132833	0.0798333	0.0908333	0.0818333
415	0.14075	0.14575	0.14075	0.08275	0.09175	0.08375
420	0.149583	0.153583	0.148583	0.0845833	0.0985833	0.0875833
425	0.157667	0.161667	0.157667	0.0876667	0.0996667	0.0906667
430	0.164667	0.169667	0.166667	0.0896667	0.100667	0.0906667
435	0.174583	0.180583	0.174583	0.0925833	0.105583	0.0945833
440	0.183417	0.190417	0.182417	0.0984167	0.108417	0.0984167
445	0.192583	0.198583	0.192583	0.0995833	0.112583	0.100583
450	0.19975	0.20775	0.19975	0.10175	0.11475	0.10375
455	0.20675	0.21475	0.20875	0.10675	0.11775	0.10675
460	0.217583	0.221583	0.214583	0.110583	0.121583	0.111583
465	0.222417	0.227417	0.223417	0.112417	0.125417	0.113417
470	0.231583	0.235583	0.228583	0.117583	0.128583	0.118583
475	0.240333	0.245333	0.236333	0.123333	0.134333	0.122333
480	0.24475	0.25175	0.24275	0.12475	0.13675	0.12475
485	0.253667	0.260667	0.254667	0.128667	0.141667	0.128667
490	0.261417	0.266417	0.258417	0.134417	0.147417	0.133417
495	0.267917	0.272917	0.265917	0.138917	0.149917	0.139917
500	0.276417	0.280417	0.272417	0.145417	0.154417	0.144417
505	0.284583	0.287583	0.278583	0.146583	0.158583	0.146583
510	0.28975	0.29475	0.28675	0.15275	0.15875	0.14975
515	0.2985	0.3025	0.2935	0.1545	0.1625	0.1555
520	0.3055	0.3085	0.2995	0.1585	0.1685	0.1575
525	0.310583	0.316583	0.306583	0.159583	0.169583	0.160583
530	0.318583	0.322583	0.312583	0.163583	0.172583	0.161583
535	0.324583	0.328583	0.318583	0.167583	0.173583	0.168583
540	0.3295	0.3335	0.3225	0.1695	0.1755	0.1685
545	0.334583	0.338583	0.326583	0.175583	0.180583	0.171583
550	0.339417	0.342417	0.333417	0.176417	0.182417	0.174417
555	0.346667	0.347667	0.338667	0.180667	0.184667	0.179667
560	0.3505	0.3545	0.3405	0.1835	0.1845	0.1795
565	0.352083	0.355083	0.345083	0.185083	0.190083	0.181083
570	0.357167	0.360167	0.347167	0.188167	0.194167	0.187167
575	0.35825	0.36225	0.35225	0.19325	0.19625	0.19025
580	0.3625	0.3665	0.3545	0.1945	0.1955	0.1925
585	0.364417	0.368417	0.356417	0.199417	0.202417	0.195417
590	0.367667	0.369667	0.359667	0.200667	0.202667	0.198667
595	0.36925	0.37425	0.36325	0.20225	0.20825	0.19925
600	0.37325	0.37825	0.36525	0.20725	0.20925	0.20325
605	0.375417	0.378417	0.366417	0.210417	0.210417	0.200417
610	0.37625	0.38025	0.37025	0.21125	0.21325	0.20725
615	0.3805	0.3825	0.3705	0.2165	0.2185	0.2085
620	0.379333	0.386333	0.371333	0.219333	0.218333	0.214333
625	0.382583	0.386583	0.373583	0.224583	0.222583	0.218583
630	0.38525	0.38925	0.37625	0.22225	0.22525	0.21725
635	0.386417	0.391417	0.378417	0.222417	0.228417	0.222417
640	0.38825	0.39325	0.37925	0.22825	0.22825	0.22225
645	0.392417	0.395417	0.380417	0.229417	0.230417	0.225417
650	0.3915	0.3975	0.3825	0.2315	0.2325	0.2285
655	0.397167	0.397167	0.384167	0.234167	0.234167	0.227167
660	0.39725	0.40025	0.38925	0.23525	0.23425	0.22825
665	0.399167	0.401167	0.388167	0.238167	0.240167	0.234167
670	0.3995	0.4025	0.3915	0.2415	0.2375	0.2345
675	0.40225	0.40625	0.39025	0.24425	0.24425	0.23725
680	0.40225	0.40725	0.39325	0.24425	0.24425	0.23925
685	0.40225	0.40825	0.39425	0.24725	0.24625	0.24125
690	0.404	0.409	0.397	0.251	0.25	0.246
695	0.404167	0.410167	0.397167	0.252167	0.250167	0.249167
700	0.40425	0.40925	0.39825	0.25625	0.25325	0.25025
705	0.407	0.411	0.401	0.252	0.253	0.253
710	0.407167	0.410167	0.400167	0.259167	0.257167	0.253167
715	0.4085	0.4125	0.4005	0.2555	0.2555	0.2565
720	0.409333	0.410333	0.400333	0.258333	0.260333	0.253333
725	0.408167	0.413167	0.399167	0.259167	0.260167	0.260167
730	0.407917	0.411917	0.402917	0.261917	0.259917	0.260917
735	0.41025	0.41525	0.40425	0.26425	0.26125	0.26025
740	0.408167	0.414167	0.400167	0.261167	0.264167	0.258167
745	0.410917	0.414917	0.403917	0.265917	0.260917	0.260917
750	0.41	0.414	0.403	0.267	0.268	0.264
755	0.411583	0.415583	0.402583	0.266583	0.267583	0.267583
760	0.411167	0.414167	0.405167	0.266167	0.269167	0.269167
765	0.41325	0.41525	0.40425	0.26625	0.26725	0.26825
770	0.413167	0.414167	0.405167	0.266167	0.270167	0.268167
775	0.415167	0.418167	0.404167	0.268167	0.269167	0.266167
780	0.414167	0.416167	0.405167	0.270167	0.271167	0.265167
785	0.41325	0.41525	0.40525	0.26825	0.27225	0.27025
790	0.414333	0.416333	0.404333	0.272333	0.269333	0.267333
795	0.41525	0.41625	0.40525	0.27125	0.27225	0.27125
800	0.41425	0.41525	0.40625	0.27025	0.26925	0.27025
805	0.41525	0.41725	0.40525	0.27025	0.27125	0.26625
810	0.417167	0.416167	0.406167	0.269167	0.270167	0.270167
815	0.416083	0.417083	0.408083	0.272083	0.273083	0.271083
820	0.416917	0.418917	0.407917	0.268917	0.268917	0.271917
825	0.418333	0.418333	0.406333	0.271333	0.270333	0.270333
830	0.417	0.421	0.408	0.269	0.269	0.274
835	0.418417	0.419417	0.406417	0.269417	0.270417	0.268417
840	0.418167	0.420167	0.408167	0.267167	0.268167	0.269167
845	0.416333	0.417333	0.408333	0.268333	0.269333	0.267333
850	0.41825	0.42125	0.40825	0.27025	0.26925	0.26725
855	0.418083	0.420083	0.408083	0.268083	0.270083	0.268083
860	0.418	0.42	0.41	0.27	0.269	0.269
865	0.418167	0.422167	0.406167	0.269167	0.267167	0.266167
870	0.421167	0.420167	0.407167	0.267167	0.268167	0.266167
875	0.42025	0.42125	0.40925	0.26925	0.26525	0.26725
880	0.420083	0.419083	0.410083	0.271083	0.269083	0.270083
885	0.42125	0.42225	0.40925	0.26725	0.26325	0.27225
890	0.422083	0.422083	0.408083	0.268083	0.267083	0.268083
895	0.421	0.42	0.407	0.266	0.267	0.268
900	0.423	0.421	0.408	0.27	0.265	0.269
905	0.42225	0.42225	0.41025	0.26925	0.26525	0.26725
910	0.421	0.424	0.41	0.27	0.268	0.267
915	0.421333	0.421333	0.407333	0.268333	0.268333	0.267333
920	0.423	0.422	0.41	0.267	0.266	0.264
925	0.424	0.423	0.413	0.267	0.265	0.265
930	0.424333	0.422333	0.409333	0.266333	0.265333	0.266333
935	0.42425	0.42425	0.41125	0.26625	0.26425	0.26625
940	0.423167	0.422167	0.409167	0.267167	0.260167	0.264167
945	0.426	0.423	0.41	0.267	0.264	0.268
950	0.425917	0.421917	0.410917	0.267917	0.263917	0.265917
955	0.423917	0.422917	0.409917	0.267917	0.263917	0.264917
960	0.42425	0.42225	0.40925	0.27025	0.26225	0.26725
965	0.424667	0.421667	0.410667	0.267667	0.262667	0.265667
970	0.423833	0.422833	0.409833	0.265833	0.260833	0.266833
975	0.425	0.423	0.411	0.266	0.262	0.265
980	0.423	0.422	0.411	0.268	0.261	0.264
985	0.424167	0.422167	0.411167	0.267167	0.263167	0.262167
990	0.424	0.422	0.411	0.268	0.26	0.263
995	0.423167	0.424167	0.412167	0.265167	0.260167	0.263167
