## Supplementary material for "Programming CRISPRi-dCas9 to control the lifecycle of bacteriophage T7": Plaque_size.xlsx

### Sheet: Plaque area
plaque size mm	Random	Random ARA	A1	A1 ARA	A2	A2 ARA	A3.1	A3.1 ARA	A3.2	A3.2 ARA	Pc	Pc ARA	3x	3x ARA	5x	5x ARA
July 5 2023	3.386	2.855	1.707	1.191	4.204	2.755	4.132	2.152	4.383	2.755	4.003		4.383	0.265	3.386	0.316
	3.386	2.102	2.102	1.614	3.687	1.966	4.383	1.047	4.003	1.707	3.874	0.803	4.204	0.803	5.553	0.43
	2.353	3.214	3.687	0.983	2.963	2.296	4.391	1.966	3.687	2.353	3.874	1.047	4.233	1.047	3.214	0.316
	4.139	3.386	3.214	1.27	2.855	1.707	1.966	1.636	4.003	2.626	3.508	1.492	3.687	0.803	4.003	0.373
	1.707	2.102	4.591	1.119	1.636	1.966	4.003	1.966	3.386	2.267	3.687	0.983	3.236	1.377		0.502
	1.047	2.167	4.003	1.047	3.817	1.707	3.02	2.102	4.139		2.468	1.377	3.687	1.191		0.495
	0.89	2.468	1.829	0.373	3.02			1.966				1.485		1.047		0.495
	3.989		2.468	0.617	2.755			1.707				1.119		1.485		0.495
	3.013		3.508	1.047	3.386			1.966				1.191		0.983		0.373
	2.353			1.083	2.855							0.983		1.119		0.373
				1.047												0.366
				1.492
Nov 3 2023	3.53	2.755	4.591	1.492	4.591	1.191	4.139	1.966	4.204	1.047	1.55	1.707	4.383	0.617	4.95	0.43
	4.95	2.855	3.128	1.707	4.204	3.53	3.508	2.353	4.771	3.236	3.53	1.55	3.53	0.983	4.003	0.746
	4.383	2.468	4.003	1.27	5.61	2.296	4.95	2.066	2.353	2.26	4.419	1.263	3.644	0.825	4.075	0.803
	5.969		4.003		2.367	2.152		2.102	3.817		3.687		3.687	0.89		1.191
	3.673					2.353		0.803			2.855	1.55		1.636		0.617
				1.923				0.976				1.492		1.377		0.803
								1.966				2.152		1.492		0.502
												1.263		1.191		0.689
																0.696
																0.617
Nov 13 2023	5.596	4.132	4.591	1.636	5.208	2.353	5.596	1.966	5.251	3.874	4.383	1.722	7.131	2.152	6.98	1.55
	5.137	4.132	5.596	1.27	5.137	2.353	5.789	2.26	5.395	3.128	4.003	2.152	4.383	2.611	5.969	1.263
	5.954	4.139	5.395	1.614	5.596	3.02	6.887	2.611	5.596	2.267	4.132	2.504	1.707	2.26	5.395	1.119
	4.247	5.208	6.543	2.231		3.386	3.687	2.26	4.003	4.534	5.373	2.855	7.318	2.468	5.789	0.983
	4.139	3.644	6.177	0.89				1.829	3.53	3.53	3.874	2.504	5.969	1.191		1.083
			4.936	1.485				1.966				1.643	5.373	2.626		0.803
								1.492						2.468		0.696
														2.87
end														2.626
	20	15	19	22	17	15	13	23	15	13	16	22	16	27	11	28
